# Comparative genomics reveals multipartite genomes undergoing loss in the fungal endosymbiotic genus *Mycetohabitans*

**DOI:** 10.1101/2025.06.12.659383

**Authors:** Bhuwan Abbot, Sara Field, Lauren Carneal, Richard Allen White, Andra Buchan, Caroline West, Laira Lee, Morgan Elizabeth Carter

**Affiliations:** Department of Biological Sciences, The University of North Carolina at Charlotte, Charlotte, NC, 28223, USA; Department of Bioinformatics and Genomics, The University of North Carolina at Charlotte, Charlotte, NC, 28223, USA; CIPHER Center, The University of North Carolina at Charlotte, Charlotte, NC, 28223, USA; North Carolina School of Science and Mathematics – Morganton, Morganton, NC, 28655, USA

**Keywords:** pangenome, endofungal, transposable elements, chromid, Rhizopus, pseudogene

## Abstract

Endosymbiotic bacteria extensively impact phenotypes of their eukaryotic hosts, while experiencing dramatic changes to their own genome as they become more host-restricted in lifestyle. Understanding the trajectory of such a genome has largely been done through study of animal-associated bacteria, especially insect endosymbionts. Yet, endofungal bacteria provide another natural experimental model for investigating how microbial genomes change when living inside of a host cell. *Mycetohabitans* spp. are culturable bacterial endosymbionts of the Mucoromycota fungus *Rhizopus microsporus*. To investigate the genome dynamics resulting from the endohyphal nature of this emerging model genus, we long-read sequenced and assembled new complete genomes to combine with previous assemblies, creating a global dataset of 28 complete *Mycetohabitans* genomes. All genomes were between 3.3 and 3.9 Mbp in size and were multipartite, structured into two conserved replicons with some strains having an additional plasmid. Based on evolutionary rate and gene content analysis of the different replicons, we termed the two major ones a chromosome and chromid. The differential presence of a third, mobilome-rich plasmid in some strains and the proliferation of transposable elements provide putative mechanisms for recombination or gene loss. The conservation of intact prophage and putative toxin-antitoxin systems, and extensive enrichment of secondary metabolite clusters in the *Mycetohabitans* genomes highlight the dynamic nature of this reducing genome. With fungal-bacterial symbioses becoming increasingly apparent phenomena, lessons learned from this symbiosis will inform our understanding of bacterial adaptation to novel hosts, and the process of microbe-microbe coevolution.

**SIGNIFICANCE:** Genomes change when organisms become closely associated, as bacterial partners undergo less opportunities for genetic exchange and become more reliant on their hosts. Our pangenome analysis of the endofungal genus *Mycetohabitans* shows a snapshot of evolution where the bacteria are moving from a facultative towards an obligate relationship with their host fungi. We find that *Mycetohabitans* genomes are marked by transposable elements, pseudogenes, a large biosynthetic repertoire, and novel bacteriophage. We provide a genomic resource to match publicly accessible strains for future work on endosymbiotic genetics and evolution.
