## Supplemental Table 3 for "Comparative genomics reveals multipartite genomes undergoing loss in the fungal endosymbiotic genus *Mycetohabitans*"

### Sheet: MycPlasmids_mobtyper_results
sample_id	size	gc	rep_type(s)	rep_type_accession(s)	relaxase_type(s)	relaxase_type_accession(s)	mpf_type	mpf_type_accession(s)	orit_type(s)	orit_accession(s)	predicted_mobility	mash_nearest_neighbor	mash_neighbor_distance	mash_neighbor_identification	primary_cluster_id	secondary_cluster_id	predicted_host_range_overall_rank	predicted_host_range_overall_name	observed_host_range_ncbi_rank	observed_host_range_ncbi_name	reported_host_range_lit_rank	reported_host_range_lit_name	associated_pmid(s)
CP173335 Mycetohabitans endofungorum strain B51 plasmid unnamed2, complete sequence	231357	0.572626	-	-	MOBF	NC_008765_00032	MPF_F	NC_014723_00064,NC_014723_00065,NC_014723_00067,NC_014723_00071,NC_014723_00072,NC_014723_00073,NC_014723_00078,NC_014723_00079,NC_014723_00053,NC_014723_00068	-	-	conjugative	FR687361	0.0987984	Paraburkholderia rhizoxinica HKI 454	AG595	AQ643	order	Burkholderiales	order	Burkholderiales	-	-	-
CP132743 Mycetohabitans endofungorum strain B14/HKI 0403 plasmid unnamed2, complete sequence	201412	0.562633	-	-	MOBF	NC_008765_00032	MPF_F	NC_014723_00064,NC_014723_00065,NC_014723_00067,NC_014723_00071,NC_014723_00072,NC_014723_00073,NC_014723_00078,NC_014723_00079,NC_014723_00053,NC_014723_00068	-	-	conjugative	FR687361	0.0968463	Paraburkholderia rhizoxinica HKI 454	AG595	AQ643	order	Burkholderiales	order	Burkholderiales	-	-	-
CP173324 Mycetohabitans endofungorum strain B75 plasmid unnamed2, complete sequence	181953	0.576182	-	-	MOBF	NC_008765_00032	MPF_F	NC_014723_00064,NC_014723_00065,NC_014723_00067,NC_014723_00071,NC_014723_00072,NC_014723_00073,NC_014723_00078,NC_014723_00079,NC_014723_00053,NC_014723_00068	-	-	conjugative	FR687361	0.0987984	Paraburkholderia rhizoxinica HKI 454	AG595	AQ643	order	Burkholderiales	order	Burkholderiales	-	-	-
CP176775 Mycetohabitans rhizoxinica strain B514 plasmid unnamed2, complete sequence	177697	0.569391	-	-	MOBF	NC_008765_00032	MPF_F	NC_014723_00064,NC_014723_00065,NC_014723_00067,NC_014723_00071,NC_014723_00072,NC_014723_00073,NC_014723_00078,NC_014723_00079,NC_014723_00053,NC_014723_00068	-	-	conjugative	FR687361	0.0200167	Paraburkholderia rhizoxinica HKI 454	AG595	AQ643	order	Burkholderiales	order	Burkholderiales	-	-	-
CP176782 Mycetohabitans rhizoxinica strain B2 plasmid unnamed2, complete sequence	177697	0.569379	-	-	MOBF	NC_008765_00032	MPF_F	NC_014723_00064,NC_014723_00065,NC_014723_00067,NC_014723_00071,NC_014723_00072,NC_014723_00073,NC_014723_00078,NC_014723_00079,NC_014723_00053,NC_014723_00068	-	-	conjugative	FR687361	0.0200822	Paraburkholderia rhizoxinica HKI 454	AG595	AQ643	order	Burkholderiales	order	Burkholderiales	-	-	-
CP184278 Mycetohabitans rhizoxinica strain B1 plasmid unnamed2, complete sequence	172515	0.574298	-	-	MOBF,MOBP	NC_008765_00032,NC_007949_00237	MPF_F	NC_014723_00064,NC_014723_00065,NC_014723_00067,NC_014723_00071,NC_014723_00072,NC_014723_00073,NC_014723_00078,NC_014723_00079,NC_014723_00053,NC_014723_00068	-	-	conjugative	FR687361	0.000167546	Paraburkholderia rhizoxinica HKI 454	AG595	AQ643	phylum	Pseudomonadota	phylum	Pseudomonadota	-	-	-
CP062177 Mycetohabitans rhizoxinica strain B12 plasmid unnamed, complete sequence	168947	0.568048	-	-	MOBF	NC_008765_00032	MPF_F	NC_014723_00064,NC_014723_00065,NC_014723_00067,NC_014723_00071,NC_014723_00072,NC_014723_00073,NC_014723_00078,NC_014723_00079,NC_014723_00053,NC_014723_00068	-	-	conjugative	FR687361	0.0346987	Paraburkholderia rhizoxinica HKI 454	AG595	AQ643	order	Burkholderiales	order	Burkholderiales	-	-	-
CP173330 Mycetohabitans endofungorum strain B53 plasmid unnamed2, complete sequence	157713	0.566155	-	-	MOBF	NC_008765_00032	MPF_F	NC_014723_00064,NC_014723_00065,NC_014723_00067,NC_014723_00071,NC_014723_00072,NC_014723_00073,NC_014723_00078,NC_014723_00079,NC_014723_00053,NC_014723_00068	-	-	conjugative	FR687361	0.0994698	Paraburkholderia rhizoxinica HKI 454	AG595	AQ643	order	Burkholderiales	order	Burkholderiales	-	-	-
CP062170 Mycetohabitans endofungorum strain B60 plasmid unnamed, complete sequence	157237	0.566419	-	-	MOBF	NC_008765_00032	MPF_F	NC_014723_00064,NC_014723_00065,NC_014723_00067,NC_014723_00071,NC_014723_00072,NC_014723_00073,NC_014723_00078,NC_014723_00079,NC_014723_00053,NC_014723_00068	-	-	conjugative	FR687361	0.0987984	Paraburkholderia rhizoxinica HKI 454	AG595	AQ643	order	Burkholderiales	order	Burkholderiales	-	-	-
CP184773 Mycetohabitans rhizoxinica strain B58 plasmid unnamed2, complete sequence	155206	0.552504	-	-	MOBF	NC_008765_00032	MPF_F	NC_014723_00064,NC_014723_00065,NC_014723_00067,NC_014723_00071,NC_014723_00072,NC_014723_00073,NC_014723_00078,NC_014723_00079,NC_014723_00053,NC_014723_00068	-	-	conjugative	FR687361	0.0434809	Paraburkholderia rhizoxinica HKI 454	AG595	AQ643	order	Burkholderiales	order	Burkholderiales	-	-	-
CP173327 Mycetohabitans rhizoxinica strain B55 plasmid unnamed2, complete sequence	138123	0.55864	-	-	MOBF	NC_008765_00032	MPF_F	NC_014723_00064,NC_014723_00065,NC_014723_00067,NC_014723_00071,NC_014723_00072,NC_014723_00073,NC_014723_00078,NC_014723_00079,NC_014723_00053,NC_014723_00068	-	-	conjugative	FR687361	0.0451943	Paraburkholderia rhizoxinica HKI 454	AG595	AQ643	order	Burkholderiales	order	Burkholderiales	-	-	-
CP184776 Mycetohabitans endofungorum strain B23 plasmid unnamed2, complete sequence	104409	0.584241	-	-	-	-	-	-	-	-	non-mobilizable	FR687361	0.0893096	Paraburkholderia rhizoxinica HKI 454	AG595	AQ643	-	-	-	-	-	-	-
